# An ancient receptor family illuminates the evolution of animal sensation

**DOI:** 10.64898/2026.06.15.732144

**Authors:** Maxwell C. Coyle, John K. Nunnally, Yeun-Hyeok Shin, Yury A. Trofimov, Irina I. Veretenenko, Jack Thibodeau, Irina A. Talyzina, Riya Sivakumar, Roman G. Efremov, Jon Clardy, Alexander I. Sobolevsky, Nicholas W. Bellono

## Abstract

Animals use nervous systems to sense and respond to their environment. Yet single-celled organisms can also detect cues to execute diverse behaviors, suggesting that core components for animal sensation predate multicellularity and nervous systems. Here, we report that choanoflagellates, the closest living animal relatives, use an ancient sensory receptor family to detect bacterial prey. These receptors are related to transient receptor potential ion channels but are distinguished by WD40 domains, defining TRPW. TRPW1 detects specific bacterial lipids to modulate flagellar beating, providing a mechanism for attraction towards prey. TRPW emerged in early eukaryotes and reveals ancestral architectural and ligand-binding features that predate animal somatosensory receptors. In multicellular choanoflagellates, TRPW1 elicits collective responses, linking bacterial ecology to the evolution of receptors, sensory organelles, and multicellular life.
