## Supplementary material for "An ancient receptor family illuminates the evolution of animal sensation": Data S1-S6: DataS2.xlsx

### Sheet: Sheet1
Taxon	Number	Description
EP00357_Protocruzia_adherens	76	ciliate
EP00638_Chattonella_subsalsa	26	raphidophyte*
EP00327_Prymnesium_parvum	21	haptista
EP00210_Caulerpa_lentillifera	14	chlorophyte
EP00192_Tetraselmis_astigmatica	14	chlorophyte
EP00044_Salpingoeca_rosetta	14	choano
EP01038_Epipyxis_sp_PR26KG	11	chrysophyte
EP00639_Heterosigma_akashiwo	11	raphidophyte*
EP00873_Tetraselmis_striata	11	chlorophyte
EP00297_Palpitomonas_bilix	11	cryptista
EP00600_Ochromonadales_sp_CCMP1393	11	chrysophyte
EP00193_Tetraselmis_chui	10	chlorophyte
EP01046_Picozoa_sp_COSAG06	10	picozoa
EP00027_Filamoeba_sp_ATCC50430	9	amoebozoa
EP00348_Stylonychia_lemnae	9	ciliate
EP00462_Mataza_sp_D1	9	cercozoa
EP00054_Salpingoeca_dolichothecata	8	choano
EP00049_Salpingoeca_infusionum	7	choano
EP00803_Ostreobium_quekettii	7	chlorophyte
EP00300_Choanocystis_sp_HF-7	7	haptista
EP00601_Ochromonadales_sp_CCMP2298	7	chrysophyte
EP01047_Picozoa_sp_COSAG01	7	picozoa
EP00760_Papus_ankaliazontas	7	kinetoplastid
EP00942_MAST-04A_sp_MAST-4A-sp1	7	bigyra
EP00875_Gonium_pectorale	6	chlorophyte
EP00042_Codosiga_hollandica	6	choano
EP00302_Diacronema_sp_CCMP2436	6	haptista
EP00518_Triparma_eleuthera	6	bolidophyte*
EP00929_Paragymnodinium_shiwhaense	6	dinoflagellate
EP00361_Fabrea_salina	6	ciliate
EP01040_Poterioochromonas_malhamensis	6	synurophyte*
EP01043_Picozoa_sp_COSAG02	6	picozoa
EP00519_Triparma_laevis	6	bolidophyte*
EP00944_MAST-04C_sp_MAST-4C-sp1	6	bigyra
EP00043_Microstomoeca_roanoka	5	choano
EP00306_Pavlova_sp_CCMP459	5	haptista
EP00052_Salpingoeca_macrocollata	5	choano
EP01062_Namystynia_karyoxenos	5	diplonemids
EP00599_Poterioochromonas_sp_BG-1	5	synurophyte*
EP00759_Apiculatamorpha_spiralis	5	kinetoplastid
EP00036_Acanthoecidae_sp_10tr	4	choano
EP01045_Picozoa_sp_COSAG04	4	picozoa
EP00051_Salpingoeca_urceolata	4	choano
EP00618_Florenciella_parvula	4	dictyophyte*
EP00439_Symbiodinium_sp_Y106	4	dinoflagellate
EP00202_Volvox_carteri	4	chlorophyte
EP00750_Incisomonas_marina	4	bigyra
EP00927_Polykrikos_kofoidii	4	dinoflagellate
EP00853_Edaphochlamys_debaryana	4	chlorophyte
EP00746_Dinoflagellata_sp_MGD	4	dinoflagellate
EP00050_Salpingoeca_kvevrii	4	choano
EP01119_Soliformovum_irregulare	4	amoebozoa
EP00820_Chromera_velia	4	basal alveolate*
EP00040_Diaphanoeca_grandis	4	choano
EP00331_Platyophrya_macrostoma	4	ciliate
EP00315_Gephyrocapsa_oceanica	3	haptista
EP01114_Cavostelium_apophysatum	3	amoebozoa
EP00625_Aureococcus_anophagefferens	3	dictyophyte*
EP01033_Poteriospumella_lacustris	3	chrysophyte
EP00449_Zooxanthella_nutricula	3	dinoflagellate
EP01065_Artemidia_motanka	3	diplonemids
EP00931_Biecheleriopsis_adriatica	3	dinoflagellate
EP00636_Phaeomonas_parva	3	pinguiophyte*
EP00603_Paraphysomonas_imperforata	3	chrysophyte
EP00200_Dunaliella_tertiolecta	3	chlorophyte
EP00540_Astrosyne_radiata	3	diatom
EP01052_Picozoa_sp_SAG31	3	picozoa
EP00851_Chlamydomonas_incerta	3	chlorophyte
EP00900_Chrysochromulina_parva	3	haptista
EP00852_Chlamydomonas_schloesseri	3	chlorophyte
EP00045_Choanoeca_perplexa	3	choano
EP00756_Hemistasia_phaeocysticola	3	diplonemids
EP00304_Pavlova_gyrans	3	haptista
EP00752_Nemacystus_decipiens	2	brown algae
EP00620_Florenciella_sp_RCC1587	2	dictyophyte*
EP00876_Tetrabaena_socialis	2	chlorophyte
EP01039_Chlorochromonas_danica	2	chrysophyte
EP00936_MAST-01D_sp_MAST-1D-sp1	2	bigyromonadea*
EP00299_Pterocystis_sp_00344	2	haptista
EP00520_Triparma_pacifica	2	bolidophyte*
EP00358_Blepharisma_japonicum	2	ciliate
EP00198_Chlamydomonas_reinhardtii	2	chlorophyte
EP00323_Chrysochromulina_tobinii	2	haptista
EP00668_Euglena_longa	2	euglenids
EP00799_Chlamydomonas_eustigma	2	chlorophyte
EP00047_Mylnosiga_fluctuans	2	choano
EP00037_Helgoeca_nana	2	choano
EP00672_Neobodo_designis	2	kinetoplastid
EP00330_Aristerostoma_sp_ATCC50986	2	ciliate
EP01025_Chloroclados_australasicus	2	chlorophyte
EP00308_Calcidiscus_leptoporus	2	haptista
EP00854_Cymbomonas_tetramitiformis	2	chlorophyte
EP00035_Acanthoeca_spectabilis	2	choano
EP00949_MAST-11_sp_MAST-11-sp1	2	bigyra
EP00055_Hartaetosiga_balthica	2	choano
EP01032_Pedospumella_encystans	2	chrysophyte
EP00874_Dunaliella_salina	2	chlorophyte
EP01050_Picozoa_sp_SAG11	2	picozoa
EP01044_Picomonas_judraskeda	2	picozoa
EP00191_Tetraselmis_sp_GSL018	2	chlorophyte
EP00808_Paulinella_micropora	2	cercozoa
EP00039_Didymoeca_costata	2	choano
EP00195_Chlamydomonas_chlamydogama	2	chlorophyte
EP00947_MAST-08B_sp_MAST-8B-sp1	2	bigyra
EP00881_Raphidocelis_subcapitata	1	chlorophyte
EP00551_Chaetoceros_affinis	1	diatom
EP00403_Amphidinium_massartii	1	dinoflagellate
EP00513_Hondaea_fermentalgiana	1	bigyra
EP00747_Dinoflagellata_sp_TGD	1	dinoflagellate
EP00946_MAST-07B_sp_MAST-7B-sp1	1	bigyra
EP00443_Scrippsiella_acuminata	1	dinoflagellate
EP00326_Haptolina_ericina	1	haptista
EP01042_Synura_sphagnicola	1	chrysophyte
EP00298_Acanthocystis_sp_HF-20	1	haptista
EP00935_MAST-01C_sp_MAST-1C-sp1	1	bigyra
EP00635_Sarcinochrysidales_sp_CCMP3193	1	pelagophyte*
EP00628_Pelagophyceae_sp_CCMP2097	1	pelagophyte*
EP00797_Seminavis_robusta	1	diatom
EP00046_Monosiga_brevicollis	1	choano
EP00350_Pseudokeronopsis_sp_OXSARD2	1	ciliate
EP00937_MAST-01D_sp_MAST-1D-sp2	1	bigyromonadea*
EP00418_Pyrodinium_bahamense	1	dinoflagellate
EP00613_Pedinella_sp_CCMP2098	1	dictyophyte*
EP00629_Pelagomonadales_sp_RCC1024	1	diictyophyte*
EP00614_Pseudopedinella_elastica	1	dictyophyte*
EP00116_Pleurobrachia_bachei	1	animal - ctenophore (Kv channel)
EP00056_Hartaetosiga_gracilis	1	choano
EP00329_Picozoa_sp_Boothbay-MS584-11	1	picozoa
EP00903_Cladosiphon_okamuranus	1	brown algae
EP00557_Chaetoceros_sp_GSL56	1	diatom
EP01063_Lacrimia_lanifica	1	discoba
EP00953_Heterococcus_sp_UTEX-ZZ885	1	xanthophyte*
EP00301_Raphidiophrys_heterophryoidea	1	haptista
EP00554_Chaetoceros_debilis	1	diatom
EP00428_Durinskia_dybowskii	1	dinoflagellate
EP00880_Monoraphidium_neglectum	1	chlorophyte
EP00744_Colponema_vietnamica	1	basal alveolate*
EP00945_MAST-04E_sp_MAST-4E-sp1	1	bigyra
EP00602_Paraphysomonas_sp_CaronLab	1	chrysophyte
EP00904_Undaria_pinnatifida	1	brown algae
EP01041_Mallomonas_annulata	1	synurophyte*
EP00671_Bodo_saltans	1	kinetoplastid
EP00566_Odontella_aurita	1	diatom
EP00911_Craspedida_sp_UC1	1	choano
EP00883_Tetradesmus_obliquus	1	chlorophyte
EP00981_Chlorochromonas_danica	1	chrysophyte
EP00598_Pedospumella_elongata	1	chrysophyte
EP00120_Capsaspora_owczarzaki	1	filasterea
EP00555_Chaetoceros_dichaeta	1	diatom
EP00934_Nitzschia_sp_Nitz4	1	diatom
EP00457_Paulinella_chromatophora	1	cercozoa
EP01079_Euglenida_sp_SAG-EU17-18	1	euglenids
EP00977_Amphora_coffeiformis	1	diatom
EP00742_Colponemidia_sp_Colp-10	1	basal alveolate*
EP00048_Salpingoeca_helianthica	1	choano
EP00334_Paramecium_tetraurelia	1	ciliate
EP00630_Chrysocystis_fragilis	1	pelagophyte*
EP00615_Pteridomonas_danica	1	dictyophyte*
EP00930_Biecheleria_cincta	1	dinoflagellate
EP00469_Lotharella_globosa	1	cercozoa
EP00755_Sulcionema_specki	1	diplonemids
EP00592_Proboscia_alata	1	diatom
EP00505_MAST-04D_sp_SCG-Rhode-Island	1	bigyra
EP00404_Azadinium_spinosum	1	dinoflagellate
EP00516_Mucochytrium_quahogii	1	bigyra
EP00544_Gedaniella_sp_CCMP2646	1	diatom
EP00390_Vitrella_brassicaformis	1	basal alveolate*
EP00080_Pristionchus_pacificus	1	animal - nematode (K2P channel)
EP00292_Cryptomonas_paramecium	1	cryptista
EP00197_Chlamydomonas_leiostraca	1	chlorophyte
EP00943_MAST-04B_sp_MAST-4B-sp1	1	bigyra
EP00877_Chromochloris_zofingiensis	1	chlorophyte
EP00406_Dinophysis_acuminata	1	dinoflagellate
EP00775_Hariotina_reticulata	1	chlorophyte
EP01147_Barroeca_monosierra	1	choano
EP00538_Stauroneis_constricta	1	diatom
EP00316_Scyphosphaera_apsteinii	1	haptista
EP00525_Craspedostauros_australis	1	diatom
EP00796_Vickermania_ingenoplastis	1	kinetoplastid
EP00609_Ectocarpus_siliculosus	1	brown algae
EP00892_Ulva_mutabilis	1	chlorophyte
EP00605_Chrysophyceae_sp_TOSAG23-4	1	chrysophyte
EP00232_Nephroselmis_pyriformis	1	chlorophyte
EP00241_Pyramimonas_parkeae	1	chlorophyte
