## Supplementary material for "An ancient receptor family illuminates the evolution of animal sensation": Data S1-S6: DataS4.xlsx

### Sheet: Sheet1
Gene	Transcript	cRFXa_log2FC
PTSG_01562	EGD80980	-2.27015
PTSG_02433	EGD81722	-0.833837
PTSG_00807	EGD76101	-0.225122
PTSG_08286	EGD77193	-0.171888
PTSG_06633	EGD75564	-1.73377
PTSG_13126	EGD81003	-2.41578
PTSG_12745	EGD77414	0.407095
PTSG_04058	EGD83451	0.28725
PTSG_08519	EGD77421	0.221009
PTSG_10767	EGD79782	0.130445
PTSG_11041	EGD81093	no test
PTSG_06082	EGD74721	no test
PTSG_10899	EGD80221	no test
PTSG_07515	EGD76392	0.464067
PTSG_06401	EGD74390	-3.24422
PTSG_10886	EGD80207	no test
PTSG_11424	EGD82386	no test
